# Distribution of multi-unit pitch responses recorded intracranially from human auditory cortex

**DOI:** 10.1101/2021.10.22.465330

**Authors:** Joel I Berger, Phillip E Gander, Yukiko Kikuchi, Sukhbinder Kumar, Christopher Kovach, Hiroyuki Oya, Hiroto Kawasaki, Matthew A Howard, Timothy D Griffiths

**Author notes:** **Corresponding author:** Joel I Berger. **Competing Interest Statement:** The authors declare no competing financial interests.

## Abstract

The perception of pitch requires the abstraction of stimulus properties related to the spectrotemporal structure of sound. Previous studies utilizing both animal electrophysiology and human imaging have indicated the presence of a center for pitch representation in the auditory cortex. Recent data from our own group - examining local field potentials (LFPs) in humans - indicate more widely distributed pitch-associated responses within the auditory cortex (Gander et al., 2019). To probe this with greater spatial resolution, we examined multi-unit activity related to three different auditory stimuli, in seven epilepsy patients who were implanted with high-impedance electrodes in auditory cortex for the clinical purpose of localizing seizures. The stimuli were regular-interval noise (RIN) with a pitch strength that is related to the temporal regularity, and pitch value determined by repetition rate, and harmonic complexes with missing fundamentals. We demonstrated increases in spiking activity in 69 of 104 (66%) responsive multiunit activity in auditory cortex due to pitch-associated stimuli. Importantly, these responses were distributed across the entire extent of Heschl’s gyrus (HG), in both primary and non-primary areas, rather than isolated to a specific region, and this finding was evident regardless of the stimulus presented. These findings are the first multi-unit pitch responses recorded from humans, and align with a recent study in macaques (Kikuchi et al., 2019) demonstrating that both local field potential and unit responses to pitch-inducing stimuli are distributed throughout auditory cortex.

**Significance Statement:** The perception of pitch is a fundamental acoustic attribute that is mediated by the auditory system. Despite its importance, there is still debate as to the precise areas responsible for its encoding, which may be due to differences in the recording measures and choices of stimuli used in previous studies. Here, we present the first study to measure multi-unit pitch responses in the auditory cortices of intracranially-implanted humans. Importantly, we demonstrate reliable responses to three different pitch-inducing paradigms that are distributed throughout Heschl’s gyrus, rather than being localized to a particular region. These data provide a bridge across animal and human studies, and aid in our understanding of the processing of a critical attribute of acoustic stimuli.
