## Supplementary Table 1 for "Distribution of multi-unit pitch responses recorded intracranially from human auditory cortex"

### Sheet: Sheet1
Block_number	Channel_number	Channel_number_transformed_flipped_headstage	Block_type	Response_type	Tuning_delays_pitch	MNIX	MNIY	MNIZ	Event_descriptions
154-082	7	2	IRNDelays	non-pitch		34.0347	-26.5267	14.6267	8Hz, 16Hz, 32Hz, 64Hz, 128Hz, 256Hz
154-082	6	3	IRNDelays	pitch	64Hz	37.319	-23.2182	12.6339	8Hz, 16Hz, 32Hz, 64Hz, 128Hz, 256Hz
154-105	7	2	IRNIterations	non-pitch		37.319	-23.2182	12.6339	Noise to 0RIN, Noise to 2RIN, Noise to 4RIN, Noise to 8RIN, Noise to 16RIN, Noise to 32RIN
162-043	3	6	IRNIterations	non-pitch		34.0347	-26.5267	14.6267	Noise to 0RIN, Noise to 2RIN, Noise to 4RIN, Noise to 8RIN, Noise to 16RIN, Noise to 32RIN
162-043	5	4	IRNIterations	non-pitch		-36.2	-23.8	13	Noise to 0RIN, Noise to 2RIN, Noise to 4RIN, Noise to 8RIN, Noise to 16RIN, Noise to 32RIN
162-043	6	3	IRNIterations	non-pitch		-35.1	-25.1	14	Noise to 0RIN, Noise to 2RIN, Noise to 4RIN, Noise to 8RIN, Noise to 16RIN, Noise to 32RIN
162-044	3	6	IRNIterations	non-pitch		-38.4	-21.3	10.9	Noise to 0RIN, Noise to 2RIN, Noise to 4RIN, Noise to 8RIN, Noise to 16RIN, Noise to 32RIN
162-044	5	4	IRNIterations	non-pitch		-36.2	-23.8	13	Noise to 0RIN, Noise to 2RIN, Noise to 4RIN, Noise to 8RIN, Noise to 16RIN, Noise to 32RIN
162-044	6	3	IRNIterations	non-pitch		-35.1	-25.1	14	Noise to 0RIN, Noise to 2RIN, Noise to 4RIN, Noise to 8RIN, Noise to 16RIN, Noise to 32RIN
162-054	3	6	IRNDelays	non-pitch		-38.4	-21.3	10.9	8Hz, 16Hz, 32Hz, 64Hz, 128Hz, 256Hz
162-054	5	4	IRNDelays	non-pitch		-36.2	-23.8	13	8Hz, 16Hz, 32Hz, 64Hz, 128Hz, 256Hz
162-054	6	3	IRNDelays	non-pitch		-35.1	-25.1	14	8Hz, 16Hz, 32Hz, 64Hz, 128Hz, 256Hz
168-037	7	2	IRNIterations	pitch		-39.0711	-19.5723	3.66147	Noise to 0RIN, Noise to 4RIN, Noise to 8RIN, Noise to 16RIN, 4RIN to Noise, 16RIN to Noise
168-037	8	1	IRNIterations	pitch		-37.9221	-20.9145	4.58293	Noise to 0RIN, Noise to 4RIN, Noise to 8RIN, Noise to 16RIN, 4RIN to Noise, 16RIN to Noise
168-046	7	2	Harmonic Complex	pitch		-39.0711	-19.5723	3.66147	Masking to 200 Hz 1-9 harm, 200 Hz 1-9 harm to masking, Masking to 200 Hz 10-18 harm, 200 Hz 10-18 harm to masking, Masking to 500 Hz 4-7 harm, 500 Hz 4-7 harm to masking
168-046	8	1	Harmonic Complex	pitch		-37.9221	-20.9145	4.58293	Masking to 200 Hz 1-9 harm, 200 Hz 1-9 harm to masking, Masking to 200 Hz 10-18 harm, 200 Hz 10-18 harm to masking, Masking to 500 Hz 4-7 harm, 500 Hz 4-7 harm to masking
168-061	7	2	IRNIterations	pitch		-39.0711	-19.5723	3.66147	Noise to 0RIN, Noise to 4RIN, Noise to 8RIN, Noise to 16RIN, 4RIN to Noise, 16RIN to Noise
168-061	8	1	IRNIterations	pitch		-37.9221	-20.9145	4.58293	Noise to 0RIN, Noise to 4RIN, Noise to 8RIN, Noise to 16RIN, 4RIN to Noise, 16RIN to Noise
175-010	5		IRNIterations	non-pitch		41.5603	-17.6971	4.4452	Noise to 0RIN, Noise to 4RIN, Noise to 8RIN, Noise to 16RIN, 4RIN to Noise, 16RIN to Noise
175-010	1		IRNIterations	pitch		34.7992	-24.422	8.496	Noise to 0RIN, Noise to 4RIN, Noise to 8RIN, Noise to 16RIN, 4RIN to Noise, 16RIN to Noise
175-010	2		IRNIterations	pitch		36.1528	-23.0813	7.68733	Noise to 0RIN, Noise to 4RIN, Noise to 8RIN, Noise to 16RIN, 4RIN to Noise, 16RIN to Noise
175-010	3		IRNIterations	pitch		37.5064	-21.7407	6.87867	Noise to 0RIN, Noise to 4RIN, Noise to 8RIN, Noise to 16RIN, 4RIN to Noise, 16RIN to Noise
175-010	14		IRNIterations	pitch		56.1235	-0.35	-4.69552	Noise to 0RIN, Noise to 4RIN, Noise to 8RIN, Noise to 16RIN, 4RIN to Noise, 16RIN to Noise
175-025	1		Harmonic Complex	non-pitch		34.7992	-24.422	8.496	Masking to 200 Hz 1-9 harm, 200 Hz 1-9 harm to masking, Masking to 200 Hz 10-18 harm, 200 Hz 10-18 harm to masking, Masking to 500 Hz 4-7 harm, 500 Hz 4-7 harm to masking
175-025	2		Harmonic Complex	pitch		36.1528	-23.0813	7.68733	Masking to 200 Hz 1-9 harm, 200 Hz 1-9 harm to masking, Masking to 200 Hz 10-18 harm, 200 Hz 10-18 harm to masking, Masking to 500 Hz 4-7 harm, 500 Hz 4-7 harm to masking
175-025	3		Harmonic Complex	pitch		37.5064	-21.7407	6.87867	Masking to 200 Hz 1-9 harm, 200 Hz 1-9 harm to masking, Masking to 200 Hz 10-18 harm, 200 Hz 10-18 harm to masking, Masking to 500 Hz 4-7 harm, 500 Hz 4-7 harm to masking
175-025	4		Harmonic Complex	pitch		40.2127	-19.0566	5.2604	Masking to 200 Hz 1-9 harm, 200 Hz 1-9 harm to masking, Masking to 200 Hz 10-18 harm, 200 Hz 10-18 harm to masking, Masking to 500 Hz 4-7 harm, 500 Hz 4-7 harm to masking
175-025	5		Harmonic Complex	pitch		41.5603	-17.6971	4.4452	Masking to 200 Hz 1-9 harm, 200 Hz 1-9 harm to masking, Masking to 200 Hz 10-18 harm, 200 Hz 10-18 harm to masking, Masking to 500 Hz 4-7 harm, 500 Hz 4-7 harm to masking
175-025	14		Harmonic Complex	pitch		56.1235	-0.35	-4.69552	Masking to 200 Hz 1-9 harm, 200 Hz 1-9 harm to masking, Masking to 200 Hz 10-18 harm, 200 Hz 10-18 harm to masking, Masking to 500 Hz 4-7 harm, 500 Hz 4-7 harm to masking
175-026	4		IRNDelays	non-pitch		40.2127	-19.0566	5.2604	8Hz, 16Hz, 32Hz, 64Hz, 128Hz, 256Hz
175-026	5		IRNDelays	non-pitch		41.5603	-17.6971	4.4452	8Hz, 16Hz, 32Hz, 64Hz, 128Hz, 256Hz
175-026	1		IRNDelays	pitch	64Hz	34.7992	-24.422	8.496	8Hz, 16Hz, 32Hz, 64Hz, 128Hz, 256Hz
175-026	2		IRNDelays	pitch	256Hz	36.1528	-23.0813	7.68733	8Hz, 16Hz, 32Hz, 64Hz, 128Hz, 256Hz
175-026	3		IRNDelays	pitch	256Hz	37.5064	-21.7407	6.87867	8Hz, 16Hz, 32Hz, 64Hz, 128Hz, 256Hz
175-026	14		IRNDelays	pitch	128Hz	56.1235	-0.35	-4.69552	8Hz, 16Hz, 32Hz, 64Hz, 128Hz, 256Hz
178-011	5		Harmonic Complex	non-pitch		-43.5	-18.1	0.5	Masking to 200 Hz 1-9 harm, 200 Hz 1-9 harm to masking, Masking to 200 Hz 10-18 harm, 200 Hz 10-18 harm to masking, Masking to 500 Hz 4-7 harm, 500 Hz 4-7 harm to masking
178-011	9		Harmonic Complex	non-pitch		-50.1	-8.4	-1.8	Masking to 200 Hz 1-9 harm, 200 Hz 1-9 harm to masking, Masking to 200 Hz 10-18 harm, 200 Hz 10-18 harm to masking, Masking to 500 Hz 4-7 harm, 500 Hz 4-7 harm to masking
178-011	3		Harmonic Complex	pitch		-40	-23.6	1.4	Masking to 200 Hz 1-9 harm, 200 Hz 1-9 harm to masking, Masking to 200 Hz 10-18 harm, 200 Hz 10-18 harm to masking, Masking to 500 Hz 4-7 harm, 500 Hz 4-7 harm to masking
178-011	6		Harmonic Complex	pitch		-44.7	-16.2	0.1	Masking to 200 Hz 1-9 harm, 200 Hz 1-9 harm to masking, Masking to 200 Hz 10-18 harm, 200 Hz 10-18 harm to masking, Masking to 500 Hz 4-7 harm, 500 Hz 4-7 harm to masking
178-011	8		Harmonic Complex	pitch		-48.7	-10.4	-1.2	Masking to 200 Hz 1-9 harm, 200 Hz 1-9 harm to masking, Masking to 200 Hz 10-18 harm, 200 Hz 10-18 harm to masking, Masking to 500 Hz 4-7 harm, 500 Hz 4-7 harm to masking
178-011	1		Harmonic Complex	pitch		-37.6	-27.2	1.9	Masking to 200 Hz 1-9 harm, 200 Hz 1-9 harm to masking, Masking to 200 Hz 10-18 harm, 200 Hz 10-18 harm to masking, Masking to 500 Hz 4-7 harm, 500 Hz 4-7 harm to masking
178-011	11		Harmonic Complex	pitch		-52.9	-4.5	-2.8	Masking to 200 Hz 1-9 harm, 200 Hz 1-9 harm to masking, Masking to 200 Hz 10-18 harm, 200 Hz 10-18 harm to masking, Masking to 500 Hz 4-7 harm, 500 Hz 4-7 harm to masking
178-020	3		IRNDelays	non-pitch		-40	-23.6	1.4	8Hz, 16Hz, 32Hz, 64Hz, 128Hz, 256Hz
178-020	4		IRNDelays	non-pitch		-42.3	-19.9	0.8	8Hz, 16Hz, 32Hz, 64Hz, 128Hz, 256Hz
178-020	6		IRNDelays	non-pitch		-44.7	-16.2	0.1	8Hz, 16Hz, 32Hz, 64Hz, 128Hz, 256Hz
178-020	1		IRNDelays	pitch	256Hz	-37.6	-27.2	1.9	8Hz, 16Hz, 32Hz, 64Hz, 128Hz, 256Hz
178-020	2		IRNDelays	pitch	128Hz	-38.8	-25.4	1.7	8Hz, 16Hz, 32Hz, 64Hz, 128Hz, 256Hz
178-020	10		IRNDelays	pitch	256Hz	-51.5	-6.5	-2.3	8Hz, 16Hz, 32Hz, 64Hz, 128Hz, 256Hz
178-020	11		IRNDelays	pitch	256Hz	-52.9	-4.5	-2.8	8Hz, 16Hz, 32Hz, 64Hz, 128Hz, 256Hz
178-021	3		IRNIterations	non-pitch		-40	-23.6	1.4	Noise to 0RIN, Noise to 4RIN, Noise to 8RIN, Noise to 16RIN, 4RIN to Noise, 16RIN to Noise
178-021	4		IRNIterations	non-pitch		-42.3	-19.9	0.8	Noise to 0RIN, Noise to 4RIN, Noise to 8RIN, Noise to 16RIN, 4RIN to Noise, 16RIN to Noise
178-021	6		IRNIterations	non-pitch		-44.7	-16.2	0.1	Noise to 0RIN, Noise to 4RIN, Noise to 8RIN, Noise to 16RIN, 4RIN to Noise, 16RIN to Noise
178-021	1		IRNIterations	pitch		-37.6	-27.2	1.9	Noise to 0RIN, Noise to 4RIN, Noise to 8RIN, Noise to 16RIN, 4RIN to Noise, 16RIN to Noise
178-021	10		IRNIterations	pitch		-51.5	-6.5	-2.3	Noise to 0RIN, Noise to 4RIN, Noise to 8RIN, Noise to 16RIN, 4RIN to Noise, 16RIN to Noise
178-139	3	6	Harmonic Complex	non-pitch		-44.7	-16.2	0.1	Masking to 200 Hz 1-9 harm, 200 Hz 1-9 harm to masking, Masking to 200 Hz 10-18 harm, 200 Hz 10-18 harm to masking, Masking to 500 Hz 4-7 harm, 500 Hz 4-7 harm to masking
178-139	6	3	Harmonic Complex	non-pitch		-40	-23.6	1.4	Masking to 200 Hz 1-9 harm, 200 Hz 1-9 harm to masking, Masking to 200 Hz 10-18 harm, 200 Hz 10-18 harm to masking, Masking to 500 Hz 4-7 harm, 500 Hz 4-7 harm to masking
178-139	16	9	Harmonic Complex	non-pitch		-50.1	-8.4	-1.8	Masking to 200 Hz 1-9 harm, 200 Hz 1-9 harm to masking, Masking to 200 Hz 10-18 harm, 200 Hz 10-18 harm to masking, Masking to 500 Hz 4-7 harm, 500 Hz 4-7 harm to masking
178-139	4	5	Harmonic Complex	pitch		-43.5	-18.1	0.5	Masking to 200 Hz 1-9 harm, 200 Hz 1-9 harm to masking, Masking to 200 Hz 10-18 harm, 200 Hz 10-18 harm to masking, Masking to 500 Hz 4-7 harm, 500 Hz 4-7 harm to masking
178-139	15	10	Harmonic Complex	pitch		-51.5	-6.5	-2.3	Masking to 200 Hz 1-9 harm, 200 Hz 1-9 harm to masking, Masking to 200 Hz 10-18 harm, 200 Hz 10-18 harm to masking, Masking to 500 Hz 4-7 harm, 500 Hz 4-7 harm to masking
178-140	4	5	IRNDelays	pitch	256Hz	-43.5	-18.1	0.5	8Hz, 16Hz, 32Hz, 64Hz, 128Hz, 256Hz
178-140	5	4	IRNDelays	pitch	256Hz	-42.3	-19.9	0.8	8Hz, 16Hz, 32Hz, 64Hz, 128Hz, 256Hz
178-140	6	3	IRNDelays	pitch	256Hz	-40	-23.6	1.4	8Hz, 16Hz, 32Hz, 64Hz, 128Hz, 256Hz
178-140	12	13	IRNDelays	pitch	256Hz	-56	1.2	-3.8	8Hz, 16Hz, 32Hz, 64Hz, 128Hz, 256Hz
178-140	15	10	IRNDelays	pitch	256Hz	-51.5	-6.5	-2.3	8Hz, 16Hz, 32Hz, 64Hz, 128Hz, 256Hz
178-161	4	5	IRNIterations	non-pitch		-43.5	-18.1	0.5	Noise to 0RIN, Noise to 4RIN, Noise to 8RIN, Noise to 16RIN, 4RIN to Noise, 16RIN to Noise
178-161	5	4	IRNIterations	pitch		-42.3	-19.9	0.8	Noise to 0RIN, Noise to 4RIN, Noise to 8RIN, Noise to 16RIN, 4RIN to Noise, 16RIN to Noise
178-161	8	1	IRNIterations	pitch		-37.6	-27.2	1.9	Noise to 0RIN, Noise to 4RIN, Noise to 8RIN, Noise to 16RIN, 4RIN to Noise, 16RIN to Noise
180-055	7		IRNIterations	non-pitch		46.8541	-13.1991	1.9592	Noise to 0RIN, Noise to 4RIN, Noise to 8RIN, Noise to 16RIN, 4RIN to Noise, 16RIN to Noise
180-055	3		IRNIterations	pitch		40.7167	-20.9054	2.9639	Noise to 0RIN, Noise to 4RIN, Noise to 8RIN, Noise to 16RIN, 4RIN to Noise, 16RIN to Noise
180-055	4		IRNIterations	pitch		42.9886	-17.9421	2.58	Noise to 0RIN, Noise to 4RIN, Noise to 8RIN, Noise to 16RIN, 4RIN to Noise, 16RIN to Noise
180-055	5		IRNIterations	pitch		44.1729	-16.429	2.3833	Noise to 0RIN, Noise to 4RIN, Noise to 8RIN, Noise to 16RIN, 4RIN to Noise, 16RIN to Noise
180-055	6		IRNIterations	pitch		45.4465	-14.8576	2.1778	Noise to 0RIN, Noise to 4RIN, Noise to 8RIN, Noise to 16RIN, 4RIN to Noise, 16RIN to Noise
180-055	8		IRNIterations	pitch		50.2252	-9.5147	1.4707	Noise to 0RIN, Noise to 4RIN, Noise to 8RIN, Noise to 16RIN, 4RIN to Noise, 16RIN to Noise
180-056	7		IRNDelays	non-pitch		46.8541	-13.1991	1.9592	8Hz, 16Hz, 32Hz, 64Hz, 128Hz, 256Hz
180-056	3		IRNDelays	pitch	64Hz	40.7167	-20.9054	2.9639	8Hz, 16Hz, 32Hz, 64Hz, 128Hz, 256Hz
180-056	4		IRNDelays	pitch	64Hz	42.9886	-17.9421	2.58	8Hz, 16Hz, 32Hz, 64Hz, 128Hz, 256Hz
180-056	5		IRNDelays	pitch	32Hz	44.1729	-16.429	2.3833	8Hz, 16Hz, 32Hz, 64Hz, 128Hz, 256Hz
180-056	6		IRNDelays	pitch	64Hz	45.4465	-14.8576	2.1778	8Hz, 16Hz, 32Hz, 64Hz, 128Hz, 256Hz
180-056	8		IRNDelays	pitch	256Hz	50.2252	-9.5147	1.4707	8Hz, 16Hz, 32Hz, 64Hz, 128Hz, 256Hz
180-063	7		IRNIterations	non-pitch		46.8541	-13.1991	1.9592	Noise to 0RIN, Noise to 4RIN, Noise to 8RIN, Noise to 16RIN, 4RIN to Noise, 16RIN to Noise
180-063	3		IRNIterations	pitch		40.7167	-20.9054	2.9639	Noise to 0RIN, Noise to 4RIN, Noise to 8RIN, Noise to 16RIN, 4RIN to Noise, 16RIN to Noise
180-063	4		IRNIterations	pitch		42.9886	-17.9421	2.58	Noise to 0RIN, Noise to 4RIN, Noise to 8RIN, Noise to 16RIN, 4RIN to Noise, 16RIN to Noise
180-063	5		IRNIterations	pitch		44.1729	-16.429	2.3833	Noise to 0RIN, Noise to 4RIN, Noise to 8RIN, Noise to 16RIN, 4RIN to Noise, 16RIN to Noise
180-063	6		IRNIterations	pitch		45.4465	-14.8576	2.1778	Noise to 0RIN, Noise to 4RIN, Noise to 8RIN, Noise to 16RIN, 4RIN to Noise, 16RIN to Noise
180-063	8		IRNIterations	pitch		50.2252	-9.5147	1.4707	Noise to 0RIN, Noise to 4RIN, Noise to 8RIN, Noise to 16RIN, 4RIN to Noise, 16RIN to Noise
180-064	7		IRNDelays	non-pitch		46.8541	-13.1991	1.9592	8Hz, 16Hz, 32Hz, 64Hz, 128Hz, 256Hz
180-064	3		IRNDelays	pitch	64Hz	40.7167	-20.9054	2.9639	8Hz, 16Hz, 32Hz, 64Hz, 128Hz, 256Hz
180-064	4		IRNDelays	pitch	64Hz	42.9886	-17.9421	2.58	8Hz, 16Hz, 32Hz, 64Hz, 128Hz, 256Hz
180-064	5		IRNDelays	pitch	32Hz	44.1729	-16.429	2.3833	8Hz, 16Hz, 32Hz, 64Hz, 128Hz, 256Hz
180-064	6		IRNDelays	pitch	128Hz	45.4465	-14.8576	2.1778	8Hz, 16Hz, 32Hz, 64Hz, 128Hz, 256Hz
180-064	8		IRNDelays	pitch	256Hz	50.2252	-9.5147	1.4707	8Hz, 16Hz, 32Hz, 64Hz, 128Hz, 256Hz
186-049	6		IRNIterations	non-pitch		37.1893	-25.4807	7.1093	Noise to 0RIN, Noise to 4RIN, Noise to 8RIN, Noise to 16RIN, 4RIN to Noise, 16RIN to Noise
186-049	7		IRNIterations	non-pitch		39.7557	-22.6301	6.2748	Noise to 0RIN, Noise to 4RIN, Noise to 8RIN, Noise to 16RIN, 4RIN to Noise, 16RIN to Noise
186-049	5		IRNIterations	pitch		34.6229	-28.3313	7.9438	Noise to 0RIN, Noise to 4RIN, Noise to 8RIN, Noise to 16RIN, 4RIN to Noise, 16RIN to Noise
186-049	9		IRNIterations	pitch		42.1215	-19.9709	5.1507	Noise to 0RIN, Noise to 4RIN, Noise to 8RIN, Noise to 16RIN, 4RIN to Noise, 16RIN to Noise
186-049	10		IRNIterations	pitch		43.2773	-18.6193	4.5069	Noise to 0RIN, Noise to 4RIN, Noise to 8RIN, Noise to 16RIN, 4RIN to Noise, 16RIN to Noise
186-049	14		IRNIterations	pitch		49.3143	-10.7219	0.8654	Noise to 0RIN, Noise to 4RIN, Noise to 8RIN, Noise to 16RIN, 4RIN to Noise, 16RIN to Noise
186-050	7		IRNDelays	non-pitch		39.7557	-22.6301	6.2748	8Hz, 16Hz, 32Hz, 64Hz, 128Hz, 256Hz
186-050	8		IRNDelays	non-pitch		40.9544	-21.2949	5.7438	8Hz, 16Hz, 32Hz, 64Hz, 128Hz, 256Hz
186-050	5		IRNDelays	pitch	256Hz	34.6229	-28.3313	7.9438	8Hz, 16Hz, 32Hz, 64Hz, 128Hz, 256Hz
186-050	6		IRNDelays	pitch	256Hz	37.1893	-25.4807	7.1093	8Hz, 16Hz, 32Hz, 64Hz, 128Hz, 256Hz
186-050	9		IRNDelays	pitch	64Hz	42.1215	-19.9709	5.1507	8Hz, 16Hz, 32Hz, 64Hz, 128Hz, 256Hz
186-050	10		IRNDelays	pitch	256Hz	43.2773	-18.6193	4.5069	8Hz, 16Hz, 32Hz, 64Hz, 128Hz, 256Hz
186-050	14		IRNDelays	pitch	256Hz	49.3143	-10.7219	0.8654	8Hz, 16Hz, 32Hz, 64Hz, 128Hz, 256Hz
